# Time resolved multi-omics reveals diverse metabolic strategies of *Salmonella* during diet-induced inflammation

**DOI:** 10.1101/2024.02.03.578763

**Authors:** Katherine Kokkinias, Anice Sabag-Daigle, Yongseok Kim, Ikaia Leleiwi, Michael Shaffer, Richard Kevorkian, Rebecca A. Daly, Vicki H. Wysocki, Mikayla A. Borton, Brian M. M. Ahmer, Kelly C. Wrighton

**Affiliations:** Department of Microbiology, Immunology, and Pathology, Colorado State University, Fort Collins, Colorado, USA; Department of Microbial Infection and Immunity, The Ohio State University, Columbus, Ohio, USA; Department of Chemistry and Biochemistry, The Ohio State University, Columbus, Ohio, USA; Department of Cell and Molecular Biology, Colorado State University, Fort Collins, Colorado, USA; Department of Soil and Crop Sciences, Colorado State University, Fort Collins, Colorado, USA

**Keywords:** RNA-seq, time series, respiration, microbial metabolism, pathogenesis, CBA/J mice

## Abstract

With a rise in antibiotic resistance and chronic infection, the metabolic response of *Salmonella enterica* serovar Typhimurium to various dietary conditions over time remains an understudied avenue for novel, targeted therapeutics. Elucidating how enteric pathogens respond to dietary variation not only helps us decipher the metabolic strategies leveraged for expansion but also assists in proposing targets for therapeutic interventions. Here, we use a multi-omics approach to identify the metabolic response of *Salmonella enterica* serovar Typhimurium in mice on both a fibrous diet and high-fat diet over time. When comparing *Salmonella* gene expression between diets, we found a preferential use of respiratory electron acceptors consistent with increased inflammation of the high-fat diet mice. Looking at the high-fat diet over the course of infection, we noticed heterogeneity of samples based on *Salmonella* ribosomal activity, which separated into three infection phases: early, peak, and late. We identified key respiratory, carbon, and pathogenesis gene expression descriptive of each phase. Surprisingly, we identified genes associated with host-cell entry expressed throughout infection, suggesting sub-populations of *Salmonella* or stress-induced dysregulation. Collectively, these results highlight not only the sensitivity of *Salmonella* to its environment but also identify phase-specific genes that may be used as therapeutic targets to reduce infection.

**Importance:** Identifying novel therapeutic strategies for *Salmonella* infection that occur in relevant diets and over time is needed with the rise of antibiotic resistance and global shifts towards Western diets that are high in fat and low in fiber. Mice on a high-fat diet are more inflamed compared to those on a fibrous diet, creating an environment that results in more favorable energy generation for *Salmonella*. Over time on a high-fat diet, we observed differential gene expression across infection phases. Together, these findings reveal the metabolic tuning of *Salmonella* to dietary and temporal perturbations. Research like this, exploring the dimensions of pathogen metabolic plasticity, can pave the way for rationally designed strategies to control disease.
