## Supplementary material for "Time resolved multi-omics reveals diverse metabolic strategies of *Salmonella* during diet-induced inflammation": Data set S4

### Sheet: untargeted_metabolites
Condition	Feature_ID	Accepted_Annotation	KEGG	5_11_4_7	5_14_3_7	5_12_3_7	5_14_4_7	5_10_4_7	5_10_2_7	5_10_5_7	5_10_1_7	5_10_3_7	5_1_4_7	5_1_1_7	5_1_2_7	5_1_3_7
				HFD/Sal+	HFD/Sal+	HFD/Sal+	HFD/Sal+	HFD/Sal-	HFD/Sal-	HFD/Sal-	HFD/Sal-	HFD/Sal-	Chow/Sal-	Chow/Sal-	Chow/Sal-	Chow/Sal-
reverse-phase positive	507	Ornithine	C00077	69.9493	106.059	54.3493	80.8844	38.7167	63.873	39.4574	263.914	46.8945	78.282	75.5048	70.8813	68.0541
reverse-phase positive	303	Uracil	C00106	637.821	1134.45	832.486	381.457	556.946	692.377	368.637	2299.18	582.293	763.117	628.102	885.372	1196.08
HILIC positive	360	Formononetin	C00858	3.04021	5.83284	4.17092	26.756	6.17153	6.22074	2.44993	77.3496	25.572	3115.24	2755.04	3696.56	3935.48
HILIC negative	76	Pimelic acid	C02656	174.116	266.812	92.8221	113.319	95.4167	145.023	150.473	389.503	79.0468	526.657	363.628	341.061	509.405
HILIC negative	151	Sebacic acid	C08277	99.7866	182.491	85.1754	66.2966	62.7555	138.805	114.67	974.021	114.944	1927.03	823.844	971.973	1170.61
reverse-phase negative	67	Phosphoric acid	C00009	17836.6	43825.9	7091.3	7271.74	39783.6	55441.2	55809.4	131015	42400.6	7562.21	8244.4	7699.23	8446.77
reverse-phase positive	4754	S-Adenosyl-methionine	C00019	723.222	111.449	46.9724	542.099	0	36.2947	5.04023	69.7757	2.50694	0	46.3672	2.36624	0
reverse-phase positive	3737	Adenosine Monophosphate	C00020	12.9937	14.1359	16.3666	5.24636	8.40718	10.1044	7.69545	14.4139	7.20035	50.6583	132.384	101.405	122.863
reverse-phase positive	689	Glutamic acid	C00025	306.799	204.835	412.015	625.12	20.1261	49.0494	57.1268	146.482	30.544	22.0469	33.9647	47.1044	22.8976
reverse-phase positive	132	Alanine	C00041	763.181	1141.4	549.505	691.025	675.838	840.412	660.013	2099.5	638.898	733.813	583.138	719.011	610.45
reverse-phase negative	147	Succinic acid	C00042	49954.6	78369.3	48921.5	32984.7	2197.42	11728.9	3191.12	7632.89	3946.7	10817.8	2881.81	3192.36	3096.1
reverse-phase positive	682	Lysine	C00047	1131.84	2570.05	1408.87	1216.76	1240.12	1813.31	1215.28	2280.91	1618.69	1866.42	1140.26	1602.36	3019.14
reverse-phase negative	213	Aspartic acid	C00049	1950.82	4404.8	4898.05	3149.12	1831.23	7541.81	1264.54	11289.5	3494.03	3025.76	1658.55	3029.06	2513.45
reverse-phase positive	970	Arginine	C00062	41120.7	42643.9	32766.5	40364.2	23201.3	24574.6	22730.3	65994.8	24796.3	13240.4	8575.22	14428.8	14037.1
reverse-phase positive	681	Glutamine	C00064	222.452	677.241	229.673	105.528	1269.85	1096.6	1123.88	1058.37	1270.07	302.032	179.913	228.649	231.807
reverse-phase positive	256	Serine	C00065	477.348	820.411	362.506	473.165	482.763	582.11	497.224	1361.54	467.356	499.214	420.884	395.762	406.191
reverse-phase negative	467	Ascorbic acid	C00072	978.609	455.004	278.849	965.457	139.503	158.5	165.403	248.362	103.26	682.885	599.463	596.551	1097.15
reverse-phase positive	704	Methionine	C00073	3174.4	2777.46	815.361	1724.23	29.0749	81.3957	31.1756	105.126	50.6702	76.1478	49.2412	47.5134	57.305
HILIC positive	253	Tryptophan	C00078	3042.43	2909.12	3110.24	3452.66	164.806	839.733	731.451	2557.99	619.991	158.185	8.53467	15.5312	12.2575
reverse-phase positive	865	Phenylalanine	C00079	112.614	289.29	92.2809	43.2086	452.168	456.451	368.737	406.915	502.878	74.9126	96.4306	72.6622	25.9229
reverse-phase negative	504	Tyrosine	C00082	3191.34	3433.61	1279.71	878.698	13254.6	17785.9	22820.2	86809.8	19707.5	5286.68	2588.49	5923.11	5532.57
reverse-phase positive	26	Urea	C00086	71.8468	3661.18	1355.56	44.659	50.8282	313.239	43.7089	117.377	442.119	20.2647	13.7035	26.3621	42.741
HILIC positive	19	Choline	C00114	271229	144506	186762	273222	44279.7	79867	67513.8	109255	40815.8	139584	77352.5	105682	70960.1
reverse-phase negative	138	Fumaric acid	C00122	7152.84	4745.27	5856.69	12314.5	1071.56	4965.97	3503.12	713.494	1436.48	2168.67	1751.54	1013.7	1500.96
HILIC positive	93	Leucine	C00123	17928.7	23167.7	20806	20904	6756.58	9680.02	8334.74	39271.4	10541.2	8252.71	6429.88	7828.81	5218.51
reverse-phase negative	498	Galactose	C00124	3499.02	4621.58	1656.72	4611.25	3197.88	4177.59	3008.63	6578.81	3660.07	8602.03	11111.6	8450.22	15814.1
reverse-phase negative	332	Histidine	C00135	2753.77	1248.24	3051.18	2763.46	147.716	231.936	225.056	634.779	198.329	204.347	173.746	438.573	216.032
reverse-phase negative	195	Ketoleucine	C00141	904.642	6843.19	3212.58	1950.1	1264.66	2433.05	2122.27	3139.67	2141.62	5712.87	1579.71	7755.69	5483.51
reverse-phase positive	530	Adenine	C00147	76.2989	179.173	85.5918	41.5689	211.923	553.995	496.931	452.304	317.959	170.101	100.589	112.759	106.298
HILIC positive	40	Proline	C00148	5770.74	2059.61	3392.65	16775.1	419.21	533.931	307.013	2484.07	385.679	1047.55	709.038	1195.94	775.499
reverse-phase negative	602	Citric acid	C00158	8739.4	6307.9	3271.68	5578.72	1436.19	6211.39	4040.46	6493.53	6014.61	4708.1	3993.27	2545.71	6305.55
reverse-phase positive	161	Propionic acid	C00163	3283.41	5379.35	2401.7	3085.28	3288.2	3748.98	2942.24	9301.24	2918.07	3389.6	2764.32	2892.14	2894.77
reverse-phase positive	2819	5'-S-Methylthioadenosine	C00170	5.05218	20.1439	3.17349	4.3922	1319.31	106.809	72.2037	127.118	266.809	6.05808	3.6401	3.47951	6.63336
HILIC positive	76	THYMINE	C00178	101.591	175.591	158.112	454.939	100.609	195.923	186.327	997.338	196.888	342.779	138.62	299.291	265.748
reverse-phase negative	314	Xylose	C00181	255.205	404.345	271.425	449.012	408.4	437.62	305.712	575.276	382.166	643.949	1351.74	1179.86	2502.31
HILIC positive	48	Valine	C00183	2423.36	21585.4	14420	5439.52	932.993	5671.64	1938.41	7824.55	1839.5	4713.33	7782.3	3870.94	1645.82
reverse-phase negative	154	Threonine	C00188	961.883	1250.12	723.835	1888.85	333.673	427.643	269.656	1841.44	570.975	372.503	173.018	460.796	294.829
reverse-phase negative	616	Glucuronic acid	C00191	438.195	158.849	163.716	158.926	3.22144	17.9369	7.00978	40.7866	8.31329	11.9335	12.354	8.84235	12.3713
HILIC positive	356	Adenosine	C00212	49.4136	303.924	191.895	100.903	405.731	460.486	301.248	2795.76	410.198	1933.3	1053.84	581.582	1352.42
HILIC positive	146	Guanine	C00242	147.812	96.1946	214.718	805.402	77.1798	84.5183	154.579	304.643	78.3832	81.4246	63.7307	119.224	132.52
reverse-phase negative	172	Taurine	C00245	2434.81	12122.7	2952.91	1793.16	3639.45	14041.4	21087.4	23444.8	11034.1	5451.14	3595.79	4736.88	3419.43
reverse-phase negative	1298	Palmitic acid	C00249	713.343	2207.09	503.493	894.826	2461.05	1749.36	1810.77	3801.34	1787.65	1550.79	538.157	1065.71	2190.58
reverse-phase positive	888	Pyridoxal	C00250	143.638	734.458	155.339	75.915	442.112	436.231	385.925	635.452	455.719	55.3988	51.136	57.7766	46.5201
HILIC positive	67	Nicotinic acid	C00253	78.1443	2412.9	455.135	221.824	2267.4	2158.8	1907.48	10242	3028.7	1680.48	1283.65	2681.48	2050.38
reverse-phase negative	48	Lactic acid	C00256	18653.4	8071.78	7950.88	17596.4	7891.65	7732.72	6037.28	6069.91	5821	7336.14	3853.57	4374.98	4572.17
reverse-phase negative	98	Glyceric acid	C00258	386.396	702.973	545.475	430.483	259.981	840.206	331.757	2028.83	380.701	1856.8	1092.37	1528.52	1660.76
reverse-phase negative	234	Hypoxanthine	C00262	4589.65	825.975	6470.89	6549.38	1411.71	1394.7	678.013	4060.21	1132.21	476.279	231.05	1085.61	976.556
reverse-phase positive	369	L-Homoserine	C00263	293.497	544.941	263.536	319.818	290.256	373.824	278.498	841.532	271.145	269.349	252.889	275.123	302.32
reverse-phase negative	1438	Inosine	C00294	2826.06	5484.13	8312.79	8580.11	11422.2	40363.6	8116.04	18569.2	21778.6	29205.5	19782.6	28195	21411
reverse-phase positive	493	CREATINE	C00300	106.141	225.155	92.0505	86.704	169.16	251.568	151.856	252.037	164.878	406.465	302.761	256.487	357.344
reverse-phase positive	906	Pyridoxine	C00314	498.772	1004.1	327.631	667.268	486.686	633.909	527.956	2591.37	475.796	853.539	639.204	603.917	734.552
HILIC positive	406	Sphingosine	C00319	1091.39	1545.62	570.992	1738.11	497.644	444.412	613.164	1040.81	259.805	250.805	194.478	148.256	147.779
reverse-phase positive	981	L-citrulline	C00327	95.8288	131.584	56.1847	37.0164	295.082	237.465	252.566	861.977	210.867	35.0549	61.296	41.5114	33.5737
HILIC positive	357	2'-Deoxyguanosine	C00330	60.6944	38.0827	94.9936	529.669	25.4002	36.6106	43.1153	76.8231	19.3666	27.8966	29.6173	55.1338	58.4633
reverse-phase positive	894	Uric acid	C00366	128.81	318.669	121.838	69.6283	15.6583	23.3994	7.50094	45.1657	30.654	17.9304	12.5142	12.3791	14.6614
HILIC positive	351	Thiamine	C00378	473.972	3127.88	1352.71	1555.73	3294.16	2352.06	1436.23	8092.66	2659.37	88698	68354.3	40333.4	70935.6
reverse-phase positive	293	Cytosine	C00380	251.917	343.903	275.038	199.692	1752.85	680.88	3115.52	3384.58	351.995	239.424	145.418	124.377	179.324
reverse-phase positive	729	Xanthine	C00385	47.6689	311.239	33.2349	28.6163	393.411	237.791	256.637	610.72	349.875	1471.6	1190.97	1208.51	2397.8
reverse-phase positive	2567	Guanosine	C00387	477.949	661.732	285.531	351.103	297.861	517.842	435.8	1099.99	315.268	430.971	324.727	318.239	355.49
HILIC positive	28	Histamine	C00388	74.6203	148.401	65.1071	68.368	154.043	147.209	128.75	485.274	143.518	531.023	235.142	278.389	252.796
reverse-phase positive	498	Isoleucine	C00407	633.045	965.928	417.509	551.183	534.761	689.078	549.364	1566.84	539.607	627.717	479.051	491.046	502.055
HILIC positive	79	L-Pipecolic acid	C00408	36.0214	109.75	24.1208	67.4959	131.962	148.749	70.6769	733.456	253.249	1435.85	1085.64	1521.11	1748.54
reverse-phase positive	696	Cinnamic acid	C00423	883.948	915.198	297.899	600.037	200.599	272.571	216.465	566.937	370.032	119.746	107.925	130.106	220.795
HILIC positive	175	4-aminovaleric acid betaine	C00431	1532.9	54381.4	7819.4	8365.87	46083.7	33905.4	35010	114001	49743	9468.39	5946.92	8634.98	2440.51
reverse-phase positive	3507	Nicotinic acid mono nucleotide	C00455	277.479	231.562	215.158	190.134	97.6822	153.913	82.5594	444.086	123.013	148.76	64.0996	126.991	146.798
reverse-phase positive	355	INDOLE	C00463	806.828	1252.43	377.497	573.826	1968.4	2590.22	2114.63	2823.03	2748.94	572.768	416.926	499.223	906.119
reverse-phase positive	1922	Cytidine	C00475	178.119	310.206	154.49	180.868	193.357	255.387	162.229	570.201	209.178	185.788	202.816	177.512	204.107
HILIC positive	107	Tyramine	C00483	13351.2	8298.12	28115.4	27852.9	3722.6	4359.32	3358.33	11600.4	3044.92	4087.11	3434.34	3621.35	3824.81
HILIC positive	1032	Bilirubin	C00486	518.103	256.437	261.471	188.44	7.63557	76.5474	21.3645	23.9243	19.4088	3.77456	3.93189	4.42503	4.49602
reverse-phase positive	827	Carnitine	C00487	658.27	1574.62	365.498	469.411	2135.12	1964.42	1467.28	3212.54	2721.75	142.257	86.5022	129.375	216.687
HILIC negative	38	GLUTARIC ACID	C00489	58.8706	6082.48	363.628	20.3458	217.798	1053.51	577.729	220.372	48.4639	1667.44	64.9591	59.2527	952.645
reverse-phase negative	220	Malic acid	C00497	3868.93	12970.7	7227.89	2953.45	268.192	2055.03	772.269	1123.63	541.584	1468.07	1091.82	594.653	1080.16
reverse-phase negative	1486	Naringenin	C00509	6.95123	15.5907	7.85329	3.72163	19.4981	25.3174	15.9988	32.6788	16.7561	229.802	208.587	146.598	106.453
reverse-phase positive	55	PROPENOIC ACID	C00511	4312.95	853.23	942.059	2257.58	436.434	647.461	499.477	1915.11	544.355	529.289	351.65	559.773	660.07
reverse-phase positive	896	Pyridoxamine	C00534	25.124	17.4745	326.045	7.77665	519.116	230.63	249.208	594.622	576.567	11.8232	16.5013	3.92993	16.649
reverse-phase positive	2059	2'-Deoxyadenosine	C00559	8434.72	13427.3	6200.15	8679.86	5825.28	8913.61	6870.32	25244.4	6021.43	9156.27	7742.12	8291.46	8177.81
HILIC positive	5	Cyclohexanamine	C00571	75.6306	137.533	267.848	275.856	253.447	138.62	77.355	548.148	103.161	705.561	296.479	509.842	10338.4
HILIC negative	49	p-Hydroxybenzoic acid	C00587	94.6005	104.132	81.1054	35.7704	21.2445	78.7462	98.9081	353.86	22.062	1178.04	865.772	714.627	908.107
reverse-phase positive	378	Phenylacetaldehyde	C00601	1130.64	1570.4	517.868	769.65	1891.32	1494.78	1335.84	1499.82	2862.69	28.583	10.8899	9.08174	21.3668
reverse-phase positive	1154	N-Acetylglutamic acid	C00624	526.303	1089.16	1827.45	372.266	196.202	504.328	221.516	947.369	412.931	298.319	187.712	210.863	161.942
reverse-phase positive	658	Indole-3-carboxaldehyde	C00637	1601.37	4630.72	1848	1296.06	1088.29	1648.28	2197.26	2662	2697.18	656.043	597.747	1035.3	741.115
reverse-phase positive	5337	Cholic Acid	C00695	59.6387	28.2492	15.3439	24.2791	38.8566	103.843	133.124	54.1498	85.2839	7.67725	3.22441	22.7091	8.50029
reverse-phase negative	1632	Oleic acid	C00712	2275.86	3372.04	1153.53	7065.78	28118.5	611.945	6535.57	5509.31	23826.5	39487.7	3140.62	13169.6	28526.9
HILIC positive	49	Glycine-Betaine	C00719	35185.3	25891.7	7447.77	57555.1	3522.53	7216.55	8951.24	19085.4	7457.7	3833.03	3290.48	2926.77	4496.09
reverse-phase positive	1336	Spermine	C00750	90.7592	301.927	65.6959	45.4245	15.1161	73.587	14.1453	118.409	190.96	61.707	72.5845	33.397	35.0563
reverse-phase positive	560	Urocanic acid	C00785	3.04767	153.861	9.86275	4.9003	2110.19	992.783	866.973	3957.9	1309.12	71.6942	52.0624	41.9103	102.977
HILIC positive	33	Creatinine	C00791	3937.77	3106.77	4999.62	15449.2	601.177	899.452	1289.45	2109.05	391.856	734.091	685.467	1493.69	242.133
reverse-phase negative	248	Salicylic acid	C00805	76.763	60.4783	40.8988	46.7893	39.5597	158.15	196.076	251.983	51.5109	1386.44	626.933	670.474	886.408
HILIC negative	84	P-Coumaric acid	C00811	621.111	175.071	55.3401	47.5236	76.1401	205.61	281.375	205.618	42.8841	52.2357	73.6338	63.4325	55.6895
reverse-phase negative	522	4-Pyridoxic acid	C00847	68.8821	285.444	37.1927	103.55	87.4639	670.042	636.639	1004.87	184.691	3883.04	1824.98	2592.32	2340.81
HILIC positive	275	D-PANTOTHENIC ACID	C00864	315.94	2633.69	906.549	627.157	2802.08	1138.46	833.727	3856.79	1524.72	636.507	453.301	967.106	740.806
HILIC negative	174	Pantothenic acid	C00864	392.077	4104.48	1259.95	279.599	3840.54	1501.01	1272.57	6665.08	2345.86	1201.21	632.546	1304.7	1083.7
reverse-phase positive	1675	2'-Deoxycytidine	C00881	10.3257	16.1343	6.3315	2.4734	100.317	73.5096	52.7756	108.06	127.584	6.88207	3.84921	7.26023	5.79194
HILIC positive	141	3-Methyladenine	C00913	382.509	9873.58	3947.53	903.002	59.2523	74.8514	380	257.853	39.0886	52.0001	698.631	2279.91	282.768
reverse-phase negative	455	BETA-INDOLEACETIC ACID	C00954	3.80396	55.3439	1286.73	7.04042	5.1058	8.14366	26.2443	21.3616	8.72492	18.6569	11.4418	5.66845	16.3778
HILIC positive	106	Trigonelline	C01004	51.967	226.176	15.4449	230.921	311.327	3.77218	1.17896	398.266	79.4969	4.95588	609.737	1648.96	27.4278
reverse-phase negative	254	6-Hydroxynicotinic acid	C01020	7.45757	379.535	150.564	8.65826	331.793	435.277	134.588	239.911	214.104	97.0682	163.696	215.678	264.64
reverse-phase positive	978	N-Acetyl-DL-aspartic acid	C01042	702.934	239.314	282.524	592.618	115.077	197.319	76.1724	204.009	123.835	72.4328	55.2103	108.255	62.7078
reverse-phase negative	2566	Trehalose	C01083	1538.97	1620.78	950.765	1264.61	965.666	1874.69	1788.09	5426.88	2416.62	2664.89	1450.53	1179	1544.59
HILIC negative	2	3-HYDROXYBUTANOIC ACID	C01089	1063.16	2512.07	1325.48	258.788	126.946	480.657	141.974	162.548	175.947	83.6282	270.937	198.862	256.253
reverse-phase positive	492	Hydroxyproline	C01157	112.796	87.6599	20.4918	107.493	118.792	133.972	100.251	227.142	129.733	63.7536	64.6551	59.3539	46.5339
reverse-phase negative	94	2-Hydroxyisobutyric acid	C01188	645.827	7293.8	1142.86	732.993	563.755	1185.29	883.506	2145.2	642.08	1063.52	1038.48	817.896	764.168
HILIC negative	264	Apigenin	C01477	579.139	886.337	342.661	399.675	444.461	548.109	377.005	1397.12	409.083	743.813	1792.14	1760.69	534.509
HILIC negative	129	trans-4-Hydroxy-3-methoxycinnamate	C01494	47.0181	31.6736	8.99725	5.15254	7.59929	34.1596	52.7629	52.6092	11.6173	133.231	241.572	163.419	198.163
HILIC positive	62	Niacinamide	C-0153	413.02	333.048	197.889	657.712	300.362	835.538	357.867	768.263	321.682	2552.08	2337.85	1296.03	1591.81
reverse-phase negative	1600	Linoleic acid	C01595	1106.44	301.175	394.747	746.634	119.852	89.0599	211.431	153.749	144.397	606.794	1716.47	2479.39	1024.93
HILIC positive	16	Cadaverine	C01672	600.693	60.2903	961.96	1603.46	36.3954	36.9583	19.7379	89.5725	23.4323	55.7692	20.7686	58.4501	25.0842
HILIC positive	231	Kynurenic acid	C01717	1.09112	6.29488	2.62431	1.68163	2.5164	20.8923	21.9127	47.103	11.4412	1300.89	964.242	965.917	1015.61
HILIC positive	310	7,8-dimethylalloxazine (lumichrome)	C01727	29.0345	83.0423	53.9479	25.0729	125.14	73.2756	41.1591	317.178	93.1214	815.971	439.171	167.738	74.7172
reverse-phase negative	142	L-Norvaline	C01826	750.26	1956.28	1073.07	1000.79	329.824	469.227	545.987	1424.46	579.27	313.857	175.904	334.318	175.833
reverse-phase negative	188	L-5-Oxoproline	C01879	225.998	77.7959	133.304	138.277	36.0857	44.4789	33.2359	90.6557	35.4682	40.8487	22.2117	28.1092	28.9944
reverse-phase negative	4599	Glycocholic acid	C01921	1454.86	3105.57	4489.59	5662.6	1770.17	3717.81	2560.79	1293.42	2874.21	435.743	1047.67	2156.17	733.853
HILIC positive	132	Acetylcholine	C01996	1019.53	1728.67	801.433	969.032	981.653	1175.04	894.003	3221.5	954.452	881.707	605.695	712.629	794.697
HILIC negative	219	Pseudouridine	C02067	2992.45	50.5873	620.092	3497.12	353.907	76.4346	93.035	12.8439	31.7134	5.3083	33.1208	40.5015	6.13324
reverse-phase negative	194	CITRACONIC ACID	C02226	122.116	208.883	177.742	137.761	103.194	208.349	106.671	442.067	137.143	262.564	111.56	160.706	278.29
HILIC negative	71	Allantoin	C02350	14260.6	1118.27	1111.19	13311.7	400.575	256.183	763.044	493.9	174.896	618.476	509.196	245.53	250.366
HILIC positive	377	1-Methyladenosine	C02494	1272.96	631.206	169.143	1792	36.7481	63.0822	44.0014	202.753	77.2373	31.8555	67.5227	105.38	27.6336
reverse-phase positive	155	2-Hydroxypyridine	C02502	1679.24	1054.94	661.796	951.34	400.447	565.221	349.908	697.761	545.096	160.891	113.681	138.046	188.643
reverse-phase positive	532	2-Phenylacetamide	C02505	174.076	322.769	134.632	153.858	167.603	228.777	166.753	504.219	175.768	177.006	158.295	175.759	170.319
reverse-phase negative	3401	Chenodiol	C02528	19.1346	222.392	38.1864	18.746	206.245	129.004	149.364	582.637	211.588	38.788	211.983	225.302	38.9221
reverse-phase positive	1949	N1-Acetylspermine	C02567	1255.35	2127.57	924.364	1100.02	1142.03	1541.52	1255.47	4038.45	1146.87	1351.65	955.855	1135.83	1143.93
HILIC positive	252	O-Acetyl-L-carnitine	C02571	5987.85	2066.63	111.775	13152.1	55.7741	4.88917	50.5729	25.1496	6.65753	1256.66	1283.28	970.518	600.069
reverse-phase positive	695	(S)-(+)-Citramailc acid	C02614	398.936	596.82	366.124	401.107	321.609	489.653	314.667	634.472	371.851	393.956	376.431	330.317	306.261
reverse-phase negative	440	Acetylleucine	C02710	170.314	830.407	659.211	446.87	45.3315	91.6211	71.2175	97.5181	64.725	62.0932	62.6176	57.7114	144.877
HILIC positive	235	N-Acetylmethionine	C02712	239.344	224.18	325.25	391.743	15.174	29.3686	14.046	89.44	20.5803	15.4744	15.2869	25.3223	19.1314
reverse-phase negative	1791	N-Acetylmuramic Acid	C02713	51.341	413.401	77.1556	71.9654	245.615	283.54	159.158	645.631	126.095	215.883	313.857	140.927	143.667
reverse-phase positive	541	1-Methylnicotinamide	C02918	403.86	1013.66	270.048	264.447	1435.09	1175.11	1047.64	1704.76	1491.7	129.745	115.559	98.4508	110.932
reverse-phase positive	60	N,N-Dimethylformamide	C03134	1530.72	2055.47	792.015	1536.16	540.348	2058.24	1537.57	3038.65	1209.08	427.962	404.25	1157.93	319.484
reverse-phase negative	474	N-Formyl-L-Methionine	C03145	256.119	567.211	305.29	370.695	222.53	226.806	178.704	790.419	169.275	252.757	94.757	186.688	217.538
reverse-phase negative	211	2-Hydroxy-4-methylpentanoic acid	C03264	989.264	13918.1	12278.6	1859.16	993.799	511.08	692.599	1526.94	783.988	2080.45	742.373	3655.21	3170.61
HILIC positive	45	1,2-Cyclohexanediol	C03739	294.573	955.062	411.142	594.965	235.835	470.05	441.459	731.774	344.351	324.662	324.467	321.716	285.244
HILIC negative	489	Deoxycholic acid	C04483	137.209	25150.6	1436.99	110.094	19177.8	9837.87	18703.4	54051.5	12306.9	1988.62	5985.59	6579.3	2241.32
HILIC positive	877	Taurocholate	C05122	5674.29	3011.35	1106.92	9811.01	782.503	5113.21	6386.98	3314.54	2272.66	604.975	702.792	1614.65	394.035
HILIC positive	151	N-Acetylhistamine	C05135	175.663	1492.26	319.746	1533.28	2140.2	2150.29	2516.34	8604.4	2232.79	12945.8	4300.51	4432.85	4523.12
HILIC negative	1	DL-3-Aminoisobutyric acid	C05145	5.13675	5.45375	727.252	5.12483	2.68818	3.70679	7.39835	128.974	5.28476	14.482	6.6789	4.84485	10.3833
reverse-phase positive	4070	Melibiose	C05402	37.3036	61.6791	17.5414	15.5303	108.211	168.386	203.793	245.049	146.649	12.8622	9.65736	8.7987	23.1153
HILIC positive	849	taurodeoxycholic acid	C05463	226.437	3606.7	68.4639	684.66	4329.33	9496.44	16024.8	19600.5	13055.6	927.202	2202.11	2432.81	848.095
reverse-phase negative	10095	taurochenodeoxycholic acid	C05465	0	895.715	0	0	961.649	3491.27	20350.3	4653.29	7156.18	45.691	261.26	285.822	64.2494
HILIC negative	240	2'-Deoxyinosine	C05512	672.569	188.09	1243.9	1899.39	174.423	290.209	374.729	364.706	230.704	12.1984	93.9192	660.515	541.782
reverse-phase negative	611	2-Phenylacetyl glycine	C05598	1323.7	1163.25	453.577	2977.66	95.0832	88.8503	366.432	379.021	31.2768	405.488	118.987	257.195	234.593
HILIC negative	90	3-phenyllactic acid	C05607	181.965	1057.56	783.118	2.40489	2.40588	5.0197	86.0675	10.7792	2.4622	3.07398	2.53935	2.74437	2.78425
reverse-phase negative	686	Cysteine S-sulfate	C05824	6455.25	237.214	244.499	2367.3	67.4854	212.611	90.113	352.796	161.92	92.8151	92.5355	112.506	69.4184
reverse-phase negative	323	2-Hydroxyphenylacetic acid	C05852	151.744	49.223	164.74	667.194	31.8973	40.2707	59.7936	158.015	68.7586	95.0876	78.7177	78.4834	134.857
HILIC negative	56	4-Hydroxyquinoline	C06343	6.08179	8.73794	7.77059	4.07409	5.05956	12.5215	15.5362	27.3297	7.77446	687.262	553.092	651.554	767.444
reverse-phase negative	1571	a-Linolenic acid	C06427	1104.68	155.97	586.471	1424.7	81.7604	147.754	845.349	81.4085	191.099	1545.31	6399.52	10028.1	2826.88
HILIC positive	364	Genistein	C06563	2.0289	1.84582	0	8.70243	1.08667	5.13546	3.12729	34.8578	8.65109	900.413	2030.93	1607.54	644.942
reverse-phase positive	404	Isonicotinic acid	C07446	12069.3	11960.9	6758.7	12225.6	5160.26	6885.96	5329.55	8920.45	7913.97	9701.11	6718.99	7832.18	17244.1
reverse-phase negative	3402	URSODIOL	C07880	5.08001	364.733	68.3336	2.98716	278.615	285.081	326.966	1736.31	259.079	98.1755	221.936	192.835	97.5036
reverse-phase positive	7290	Melezitose	C08243	17.9908	42.4804	61.1158	24.7745	25.507	25.6711	23.6478	57.455	32.614	36.1239	55.035	29.3928	78.8637
HILIC negative	118	Azelaic acid	C08261	386.47	1125.05	309.506	182.507	294.018	725.666	445.336	1793.93	356.09	3268.27	1938.87	1491.31	2183.45
HILIC positive	12	1-Hexylamine	C08306	48571.8	124812	56663.3	57835.6	67540.6	79906.6	78353	254300	57776.6	74982	69157.4	82864	63791.4
reverse-phase positive	657	Indole-3-carboxyaldehyde	C08493	55063.2	93655.2	40529.7	51368.8	48564	65421.5	51297.9	161786	49744.3	57521.2	42870.6	47775	48866.8
reverse-phase positive	2136	Liquiritigenin	C09762	320.149	291.504	329.964	112.796	14.26	21.0504	20.3248	75.6727	8.63601	30.8519	93.0486	66.4588	26.5249
HILIC negative	283	wogonin	C10197	6.2682	13.2334	4.48442	8.37943	8.64097	24.2993	22.5455	26.7343	14.5089	457.28	827.967	1092.64	370.742
HILIC negative	242	Daidzein	C10208	8.15276	14.7715	2.86549	13.0706	3.71131	10.3337	10.9523	40.3827	13.4428	5535.6	2967.81	3556.39	2036.96
reverse-phase negative	1270	rubiadin	C10402	28.8432	23.671	11.873	56.9125	7.87088	8.23331	12.0197	210.999	36.7822	9406.39	7915.26	13637.3	7055.32
reverse-phase positive	79	Dimethyl sulfoxide	C11143	168.136	1351.68	226.031	106.207	186.635	359.01	154.126	470.617	270.618	235.386	192.997	249.051	261.815
HILIC negative	91	3-(3-Hydroxyphenyl)propionic acid	C11457	13.3582	144.447	43.2082	17.2311	16.3599	319.186	467.161	85.0155	15.832	3203.94	3095.72	2564.53	1950.97
reverse-phase negative	1648	Glycitein	C14536	7.581	12.8075	4.78549	16.3566	11.5922	3.81644	3.47596	47.6938	7.96675	323.552	423.039	1524.91	415.771
reverse-phase negative	8793	hyodeoxycholic acid	C15517	62.7219	199320	18052.3	25.3456	231414	71113.8	507164	136025	363662	6998.11	814805	239034	14456.8
HILIC positive	1237	tauroursodeoxycholic acid	C16868	63.4511	392.737	3.16026	646.365	490.047	2139.22	7404.15	4605.93	4091.11	53.5729	220.806	226.779	26.2829
reverse-phase negative	3680	hyocholic acid	C17649	14.8733	2630.56	175.061	22.3744	3665.26	3798	1130.35	8013.9	2303.72	1705.19	1264.8	1481.17	1852.97
reverse-phase negative	1137	beta-Hydroxymyristic acid	C18218	298.035	710.515	187.163	330.362	349.089	426.752	348.524	994.935	264.871	352.128	243.404	313.995	323.372
HILIC positive	182	Indole-3-carboxylic acid	C19837	4.99322	23.9102	7.33641	35.8871	18.6172	84.5393	45.1565	96.2099	50.7313	4872.65	3588.64	3260.7	3501.99
reverse-phase negative	633	D-Gluconic acid	C00257	942.054	1194.22	327.615	4116.2	340.847	459.133	317.358	1230.03	428.478	1026.82	1190.45	1554.97	1502.33
HILIC positive	1049	Urobilinogen	C05790	5.15616	140.726	3.96391	9.29014	1812.23	2492.83	2017.66	5192.48	842.666	6084.25	2352.51	2946.6	4664.7
reverse-phase positive	7077	(10R,13S)-17-((Z)-5,5-diphenylpenta-2,4-dien-2-yl)-10,13-dimethyl-2,3,4,7,8,9,10,11,12,13,14,15,16,17-tetradecahydro-1H-cyclopenta[a]phenanthren-3-ol		291.464	139.411	597.296	164.462	100.764	156.964	56.4554	681.361	87.7273	218.916	111.951	238.458	183.503
reverse-phase negative	5020	(1R,2R,4aS,6aS,6bR,10S,12aR,14bS)-1,8,10-trihydroxy-1,2,6a,6b,9,9,12a-heptamethyl-2,3,4,5,6,6a,7,8,8a,10,11,12,13,14b-tetradecahydropicene-4a-carboxylic acid		4.1706	6.09146	1.97001	7.56742	4.0549	2.39205	2.2821	11.0267	3.20745	34.1663	419.547	22.1112	20.288
HILIC negative	662	(1S,4aR,6aS,6bR,10R,11R,12aR,14bS)-1,10,11-trihydroxy-2,2,6a,6b,9,9,12a-heptamethyl-1,3,4,5,6,6a,7,8,8a,10,11,12,13,14b-tetradecahydropicene-4a-carboxylic acid		3.41118	9.87216	3.28007	2.32851	13.4948	9.4259	10.217	38.5024	10.8419	699.54	493.311	520.947	484.094
HILIC positive	234	(2-oxo-2,3-dihydro-1H-indol-3-yl)acetic acid		5.26056	22.9259	30.8885	27.4318	14.9234	45.2532	39.3839	138.31	25.3747	5992.39	4012.54	4734.18	4607.19
HILIC negative	121	(2-oxo-2,3-dihydro-1H-indol-3-yl)acetic acid		41.248	255.476	276.038	76.606	58.0121	157.779	169.046	534.145	162.199	29150.3	22703.3	25556.8	30199.2
HILIC positive	211	2-((2H-pyrazolo[3,4-d]pyrimidin-4-yl)amino)ethanol		307.076	372.725	1244.19	438.519	4.53586	49.8792	10.5119	44.749	13.9653	3.08039	13.5423	17.8255	11.6535
reverse-phase negative	371	2,8-Quinolinediol		11.6762	24.6808	7.77096	21.444	23.5751	45.9169	38.4831	45.6494	26.0807	884.137	731.236	770.842	869.738
reverse-phase negative	1228	2-[(2S,4aR,8aS)-2-hydroxy-4a-methyl-8-methylidene-3,4,5,6,7,8a-hexahydro-1H-naphthalen-2-yl]prop-2-enoic acid		399.854	784.203	307.63	520.467	369.331	534.066	393.855	1806.4	447.208	386.694	351.84	300.268	308.79
reverse-phase positive	494	2-Methylindole		611.93	918.859	422.749	423.289	851.186	931.899	586.345	1574.21	1234.99	235.187	153.178	213.238	330.014
HILIC positive	2	2-Piperidone		386.229	6189.01	3887.11	312.492	406.162	1687.33	475.291	2845.14	306.723	793.968	653.901	581.829	446.885
HILIC positive	112	3-hydroxy-1,2-dimethylpyridin-4(1H)-one		11.6563	59.7806	6.84415	14.8135	15.6943	212.761	580.364	39.4247	66.5304	3658.17	3038.35	2443.23	3462.96
HILIC negative	169	3-Indoxyl sulfate		405.854	181.704	40.8873	8694.03	154.829	313.516	1435.44	43.4773	22.3691	73.0777	132.423	50.0327	67.7786
reverse-phase positive	1128	4-hydroxy-4-(pyridin-2-yl)butan-2-one		287.498	880.013	258.54	235.052	657.273	364.509	354.663	934.455	537.075	327.363	169.402	156.472	155.407
reverse-phase negative	566	4-Hydroxyquinoline-2-carboxylic acid		22.2403	59.1235	21.0285	46.2254	19.8189	38.9902	31.5071	47.4072	24.4427	1430.58	971.727	1078.25	1476.17
HILIC positive	120	4-Methyl-5-thiazoleethanol		19.3968	170.135	63.9765	19.4074	96.5911	3.2687	84.0287	8.5857	125.839	3726.88	2760.72	1644.93	2792.12
reverse-phase positive	2336	5,7-dihydroxy-2-(4-hydroxyphenyl)-4H-chromen-4-one		4.74886	15.1649	5.44801	1.17806	241.35	50.8545	280.741	244.695	49.9516	12.0343	7.99921	8.19069	10.8418
reverse-phase positive	2101	5,7-dihydroxy-3-phenyl-4H-chromen-4-one		274.167	62.3947	33.5575	410.27	3.12883	208.9	301.389	18.7803	55.7466	5.66421	3.381	23.4691	7.27359
reverse-phase negative	3171	5-[5-(acetyloxymethyl)-1,2,4a-trimethyl-7-oxo-3,4,8,8a-tetrahydro-2H-naphthalen-1-yl]-3-methylpentanoic acid		11.8211	7.1562	9.53251	4.60644	110.103	372.764	136.334	617.691	90.422	4.21934	46.4171	29.8212	87.5547
HILIC positive	176	5-Aminovaleric acid betaine		12.6727	634.005	1265.48	193.306	707.322	591.784	901.591	753.64	484.183	1841.93	1452.01	1095.13	1061.39
HILIC positive	334	7-hydroxy-3-(4-hydroxyphenyl)-4H-chromen-4-one		23.7265	47.0353	15.3085	109.667	18.3731	25.993	32.2553	347.598	108.295	16009.6	18222	20174.7	11222
reverse-phase negative	1374	9-(2,3-dihydroxypropoxy)-9-oxononanoic acid		125.098	415.709	86.7542	87.4498	538.456	606.812	437.736	758.28	388.705	621.109	608.654	353.368	547.163
HILIC positive	1046	Acacetin-7-O-rutinoside		0	0	0	0	0	21.193	54.8941	0	3.13265	40.9849	767.756	60.2736	13.3183
HILIC negative	108	Acamprosate		16.2838	707.969	57.2211	31.5227	452.396	353.522	643.526	1743.36	740.816	377.345	264.602	133.507	139.885
reverse-phase negative	701	Ala-Ile		684.555	1262.09	609.404	832.973	670.693	924.936	736.927	1277.33	942.028	1309.64	807.427	1081.91	1619.62
HILIC positive	88	Alanine betaine		7954.39	12875.7	6360.91	6679.12	6824.87	11532.3	14111.2	31117.7	12009.6	61970.4	43849.4	27297.8	41225.9
reverse-phase negative	560	Ala-Val		706.636	835.411	383.55	729.329	522.988	862.76	605.938	1529.91	1160.31	761.628	485.623	705.917	1125.43
HILIC negative	220	Arabinofuranosyluracil		681.712	3285.41	1285.31	483.842	919.826	2376.92	3090	10039.5	1960.96	2896.92	1675.97	1634.01	1461.37
HILIC positive	384	Biochanin_A		4.46921	4.39712	2.36831	10.905	2.94657	6.91164	3.05058	32.6408	17.7644	1845.6	2440.9	3087.8	880.763
HILIC negative	659	Cinobufagin		7.40712	353.844	15.3643	4.51425	849.412	577.604	574.346	1600.67	687.41	103.066	202.298	74.6388	109.588
HILIC positive	502	CocamidopropylBetaine		412.499	809.578	177.791	360.946	520.004	646.598	208.953	1369.91	422.356	208.539	182.764	364.532	442.3
HILIC positive	92	Alloisoleucine		5897.56	10061.1	5374.64	7456.56	6385.14	7460.3	5438.82	18963.6	5796.92	6477.29	5600.21	5870.27	35166.9
reverse-phase negative	1290	Demethyl medicarpin		9.92479	19.4	6.34087	17.6715	23.9178	39.0001	17.0143	79.2415	22.1934	3366.53	1548.3	2869.01	2713.51
HILIC positive	134	DEOXYCARNITINE		11462.3	50324.7	62192.1	11987.5	162296	139025	76738.1	350851	92386.6	18015.3	16150.7	19324.2	18479.8
reverse-phase negative	149	DL-2-Hydroxyvaleric acid		153.276	4538.27	1554.48	279.095	123.341	152.552	170.029	551.391	145.521	568.188	414.488	1100.92	683.675
HILIC negative	361	Dodecylbenzenesulfonic acid		2366.59	2405.77	2491.63	1303.92	1756.56	1866.29	975.612	17091.6	816.754	1890.92	1808.6	2393.39	2918.7
reverse-phase negative	963	D-Ribulose 5-phosphate		135.231	424.895	61.0395	100.048	734.123	551.12	590.47	1215.28	685.474	266.123	195.857	155.521	373.283
reverse-phase negative	615	D-sorbosonic acid		2332.32	996.116	832.226	1882.28	266.556	465.092	259.41	979.989	326.196	1768.44	1326.98	1590.3	2733.01
reverse-phase positive	1066	Everninic Acid		2505.07	3633.16	1730.58	2053.64	2070.05	2584.28	2281.51	6291.22	2107.66	2503.36	1855.47	1782.16	1890.97
HILIC negative	501	FA 18:0+2O+SO4		197.936	1332.04	312.099	126.004	2025.69	3257.54	1841.31	7382.09	1626.23	157.697	225.539	96.3587	114.275
reverse-phase negative	1523	gamma-Glu-Glu		1077.05	224.366	561.042	995.588	103.426	153.349	129.524	354.31	139.875	125.794	80.1753	124.171	160
reverse-phase positive	2425	Glu-Gln		330.984	594.431	157.9	184.216	216.373	303.129	235.534	1000.7	205.951	73.1143	94.3682	77.3298	46.6138
reverse-phase negative	4340	glycohyodeoxycholic acid		19.3785	169.067	49.1861	7.57887	217.934	107.066	58.536	295.138	127.326	21.4563	80.1233	49.6381	37.763
reverse-phase negative	559	Gly-Ile		1114.12	1696.25	1251.09	1233.95	764.57	667.627	635.298	1876.94	902.517	811.43	590.452	851.673	918.561
reverse-phase positive	1142	Gly-Leu		41.1599	120.038	49.9395	32.579	109.754	141.229	132.456	209.295	77.7319	33.2844	45.6982	33.8562	29.6408
reverse-phase negative	451	Gly-Val		1346.42	655.434	1091.61	1498.77	236.516	358.481	244.092	979.716	505.233	445.709	205.689	383.881	639.155
reverse-phase negative	4091	Guan-fu base Y		455.157	425.096	347.563	285.978	264.997	629.017	548.772	804.616	550.229	172.29	119.348	129.148	110.532
reverse-phase negative	843	Hydroxysebacic acid		97.4243	679.606	153.432	92.4133	788.407	1154.36	720.311	1139.1	664.4	1494.38	1608.39	1050.29	1748.32
reverse-phase negative	619	isoferulic acid		113.84	45.2997	66.6469	152.958	14.5786	57.546	53.1322	61.9681	27.0964	122.602	104.711	79.5829	99.5024
reverse-phase negative	1136	Isoleucylisoleucine		780.976	1134.27	571.026	1157.26	644.14	1235.81	1110.98	1697.54	935.096	821.399	660.086	567.993	1395.84
reverse-phase positive	3969	isomaltulose		357.682	439.265	237.368	210.416	363.866	404.581	357.57	488.906	538.109	81.3626	76.4928	227.136	217.772
HILIC positive	210	Isoproturon-didemethyl		502.558	1040.71	472.079	741.646	624.551	688.935	608.561	1800.39	505.336	414.416	506.64	573.727	543.407
HILIC positive	534	Isoxanthohumol		13.6076	34.5469	9.35491	19.5722	29.5101	39.5227	27.7523	129.932	29.8578	427.987	754.646	606.188	425.432
HILIC positive	481	Jaceosidin		60.7093	91.4701	31.3885	20.1043	565.814	1098.93	1106.87	252.774	73.2338	120.806	122.786	301.06	94.7199
reverse-phase negative	5912	LPC 16:0		5552.92	1175.01	3528.6	12354.4	516.594	950.354	1199.49	1282.2	649.263	599.1	3832.34	4662.49	1121.23
reverse-phase negative	6315	LPC 18:1		2016.37	170.162	597.401	4671.87	57.8624	62.3637	56.8319	142.303	61.0766	193.377	1917.31	1335.09	463.986
reverse-phase negative	6284	LPC 18:2		24655.9	1492.5	7491.41	19958	1069.81	908.945	1145.14	987.271	1379.27	13696.2	88878.6	91366.3	30342.7
HILIC negative	587	LPE 16:0		482.101	214.84	250.468	830.479	71.2444	57.8671	286.491	350.206	7.04983	223.889	171.884	16.3275	120.11
reverse-phase negative	4853	LPE 18:1		1628.16	315.308	555.234	2563.74	100.078	108.064	88.0109	245.528	95.7319	109.777	735.288	740.607	190.488
reverse-phase negative	4820	LPE 18:2		5162.83	1051.39	3447.75	6596.05	680.192	750.051	828.255	603.14	975.542	3995.57	20969.7	30541.1	9320.7
reverse-phase negative	2743	20-Hydroxy-leukotriene B4		1418.98	479.862	154.734	131.371	704.672	544.224	315.317	822.271	709.03	108.072	78.215	85.8851	84.8695
HILIC negative	699	Medicagenic acid		5.27064	13.8936	5.11357	8.27018	21.0082	27.5595	19.8058	96.6913	24.8437	3263.3	2678.81	1756.52	965.361
reverse-phase positive	862	Methionine sulfoxide		166.582	305.555	106.454	124.496	326.837	405.388	360.736	441.203	332.485	272.294	221.232	204.11	393.256
reverse-phase negative	148	Methyl-2-hydroxyisobutyric acid		34.7482	475.054	86.8239	28.7459	77.5635	164.512	103.324	355.605	80.3483	276.519	135.93	194.233	152.197
reverse-phase negative	4266	Mitragynine		26.211	591.271	11.616	7.22453	606.7	2604.17	5152.91	614.313	593.018	171.921	292.407	365.227	165.837
reverse-phase negative	2236	Mycophenolic Acid		74.0984	1078.43	82.8025	54.4951	1756.33	554.805	604.942	896.253	1232.04	121.3	41.2207	200.986	54.5614
reverse-phase positive	1256	N,N-Acetylhistidine		6.27513	30.7087	6.10536	7.15374	9.50013	22.0107	5.94815	24.7786	11.9867	485.33	541.079	585.158	623.765
reverse-phase positive	1719	N,N-Dimethyldodecylamine N-oxide		131.113	139.856	56.8569	129.783	56.7568	130.617	39.8402	157.32	70.0733	91.6458	74.7705	109.387	137.008
HILIC negative	160	N-acetylphenylalanine		48.4643	650.989	96.1468	295.773	190.572	97.2653	16.3249	57.7349	24.0093	42.8324	32.2656	115.973	344.562
reverse-phase positive	487	N-Acetylputrescine		30.5726	209.045	53.4546	19.9628	1371.44	354.166	459.306	1267.34	725.503	66.9859	172.799	99.8448	99.7367
HILIC negative	655	NCGC00168838-03_C30H46O5_(1R,2S,5aR,5bR,7aS,10R,12bR)-2-Hydroxy-10-isopropenyl-3,3,5a,5b,12b-pentamethyloctadecahydrodicyclopenta[a,i]phenanthrene-1,7a(1H)-dicarboxylic acid		2.08756	5.22617	4.49988	4.91176	11.3155	6.57373	8.63018	32.1554	7.3381	713.097	582.409	286.389	408.04
reverse-phase negative	4993	NCGC00380619-01_C27H37NO7_Spiro[2H-furo[2,3-e]isoindole-2,1'(2'H)-naphthalene]-7(3H)-butanoic acid, 3',4',4'a,5',6,6',7',8,8',8'a-decahydro-4,6',7'-trihydroxy-2',5',5',8'a-tetramethyl-6-oxo-, (2R,2'R,6'S,7'R,8'aS)-		307.199	1017.9	919.816	693.322	274.169	471.305	297.92	751.959	414.356	80.1086	167.656	158.877	175.023
HILIC positive	130	N-Methylisoleucine		103.943	653.104	148.911	199.327	196.537	233.584	250.183	584.958	170.702	1931.5	1542.2	1548.41	3074.51
reverse-phase positive	8624	Oleandrin		8.13756	18.7347	8.04845	6.68863	10.2744	14.0419	11.8575	45.7871	24.7989	37.5628	203.471	8.97842	34.163
HILIC negative	254	Ononetin		9.39771	25.3129	7.99862	16.8608	22.6716	31.2758	35.3552	226.194	30.5308	12577	1743.21	2000.27	3462.73
HILIC positive	987	Pantethine		14.3818	20.2427	12.2104	9.12316	196.752	401.494	224.81	1260.71	398.521	320.624	27.6544	606.382	129.989
reverse-phase positive	3197	Phytosphingosine		535.976	138.098	104.956	135.806	66.6522	89.7912	118.773	139.386	87.2055	366.05	159.173	235.769	469.631
reverse-phase positive	1792	Propyl gallate		68.5048	123.958	57.591	67.4284	69.9176	80.6137	63.8633	195.142	67.2049	52.8815	61.6385	60.2637	74.8756
reverse-phase negative	1621	Pseudobaptigenin		0	4.35527	1.40116	5.5135	3.70396	2.19237	3.25476	16.1071	1.74776	450.999	121.762	320.339	193.701
reverse-phase positive	50	Pyrrolidine		1.75904	11.5444	6.15336	2.31901	2881.53	2619.09	2154.69	9706.74	1883.31	12.8283	26.6996	1.33954	7.14768
HILIC positive	128	Quinolone		3.03902	24.8839	12.1166	6.56592	16.2957	27.2633	28.8163	45.12	20.9291	1685.97	1199.66	1473.16	1449.26
reverse-phase positive	1153	Quisqualate		16.7256	48.3185	17.3271	14.242	10.5313	27.5695	10.4127	52.0401	16.2595	486.221	946.38	821.019	1039.22
reverse-phase positive	1332	Symmetric dimethylarginine		1044.96	1376.98	524.401	379.609	1290.02	714.086	873.307	1649.69	1334.27	212.917	388.706	330.02	355.746
HILIC positive	639	Sorbitane Monopalmitate		202.291	273.906	287.125	127.786	217.757	349.641	203.224	380.387	142.409	138.826	110.821	326.486	513.283
reverse-phase negative	2013	Sulfo jasmonate		47.4562	109.821	32.6544	130.335	169.627	188.207	144.651	379.086	201.064	15065.9	11833.7	10937.6	16178.6
HILIC positive	846	taurohyocholic acid		8203	4415.55	1478.39	14946.1	1055.62	6846.9	9798.86	4071.39	2915.35	768.374	907.23	2053.66	513.183
HILIC positive	803	taurohyodeoxycholic acid		568.728	754.112	115.326	1977.48	742.519	3240.83	3588.97	3600.05	2274.75	301.424	486.089	725.651	211.572
HILIC positive	174	Valine betaine		14.9134	47.9482	19.3111	27.562	27.6449	35.9329	17.6361	45.3159	14.1953	2055.05	781.867	19076.5	7283.07

### Sheet: SCFAs
SCFA	treatment	diet	sample	value_umol_mg
acetate	salmonella	hfd	5_14_4_7	0.17118
acetate	salmonella	hfd	5_14_3_7	0.903217
acetate	salmonella	hfd	5_12_3_7	1.23892
acetate	salmonella	hfd	5_11_4_7	0.229757
acetate	control	hfd	5_10_5_7	0.261301
acetate	control	hfd	5_10_4_7	0.283572
acetate	control	hfd	5_10_3_7	0.402039
acetate	control	hfd	5_10_2_7	0.479951
acetate	control	hfd	5_10_1_7	0.976534
acetate	control	chow	5_1_4_7	0.968552
acetate	control	chow	5_1_3_7	0.798755
acetate	control	chow	5_1_2_7	0.593678
acetate	control	chow	5_1_1_7	0.377936
propionate	salmonella	hfd	5_14_4_7	0.0362858
propionate	salmonella	hfd	5_14_3_7	0.0651041
propionate	salmonella	hfd	5_12_3_7	0.279475
propionate	salmonella	hfd	5_11_4_7	0.0622364
propionate	control	hfd	5_10_5_7	0.0615914
propionate	control	hfd	5_10_4_7	0.0576263
propionate	control	hfd	5_10_3_7	0.0632052
propionate	control	hfd	5_10_2_7	0.090884
propionate	control	hfd	5_10_1_7	0.193969
propionate	control	chow	5_1_4_7	0.100639
propionate	control	chow	5_1_3_7	0.0875482
propionate	control	chow	5_1_2_7	0.069599
propionate	control	chow	5_1_1_7	0.0469462
butyrate	salmonella	hfd	5_14_4_7	0.00191455
butyrate	salmonella	hfd	5_14_3_7	0.0921341
butyrate	salmonella	hfd	5_12_3_7	0.369871
butyrate	salmonella	hfd	5_11_4_7	0.0013733
butyrate	control	hfd	5_10_5_7	0.0671089
butyrate	control	hfd	5_10_4_7	0.144758
butyrate	control	hfd	5_10_3_7	0.141816
butyrate	control	hfd	5_10_2_7	0.15297
butyrate	control	hfd	5_10_1_7	0.383479
butyrate	control	chow	5_1_4_7	0.352095
butyrate	control	chow	5_1_3_7	0.462667
butyrate	control	chow	5_1_2_7	0.454698
butyrate	control	chow	5_1_1_7	0.186833
